# Capture of mouse and human stem cells with features of formative pluripotency

**DOI:** 10.1101/2020.09.04.283218

**Authors:** Masaki Kinoshita, Michael Barber, William Mansfield, Yingzhi Cui, Daniel Spindlow, Giuliano Giuseppe Stirparo, Sabine Dietmann, Jennifer Nichols, Austin Smith

## Abstract

Pluripotent cells emerge via a naïve founder population in the blastocyst, acquire capacity for germline and soma formation, and then undergo lineage priming. Mouse embryonic stem (ES) cells and epiblast stem cells (EpiSCs) represent the initial naïve and final primed phases of pluripotency, respectively. Here we investigate the intermediate formative stage. Using minimal exposure to specification cues, we expand stem cells from formative mouse epiblast. Unlike ES cells or EpiSCs, formative stem (FS) cells respond directly to germ cell induction. They colonise chimaeras including the germline. Transcriptome analyses show retained pre-gastrulation epiblast identity. Gain of signal responsiveness and chromatin accessibility relative to ES cells reflect lineage capacitation. FS cells show distinct transcription factor dependencies from EpiSCs, relying critically on Otx2. Finally, FS cell culture conditions applied to human naïve cells or embryos support expansion of similar stem cells, consistent with a conserved attractor state on the trajectory of mammalian pluripotency.
