## Supplemental Table 3 for "Capture of mouse and human stem cells with features of formative pluripotency"

### Sheet: UPL primers
Mouse genes	FW	RV	Probe number
mPou5f1	gttggagaaggtggaaccaa	ctccttctgcagggctttc	95
mSox2	ggacttctttttgggggact	cagatctatacatggtccgattcc	70
mNanog	ttcttgcttacaagggtctgc	agaggaagggcgaggaga	110
mT/Bra	cagcccacctactggctcta	gagcctggggtgatggta	100
mOtx2	gacccggtacccagacatc	gctcttcgattcttaaaccatacc	103
mEomes	accggcaccaaactgaga	aagctcaagaaaggaaacatgc	9
mPou3f1	catctccacccgcaagac	cgttcgttaaggccaggag	38
mFgf5	aaaacctggtgcaccctaga	catcacattcccgaattaagc	29
mSox1	gtgacatctgcccccatc	gaggccagtctggtgtcag	60
mDnmt3a	cgcagcgtcacacagaag	gcagggttgacaatggagag	16
mDnmt3b	gtccggaaaatcaccaagaa	cgttagagagatcattgcatgg	31
mEtv1	cccagagattttgcatatgactc	gccttctgttctgcttgga	72
mEtv4	tctgcattgtccctgaaaaa	ctcccggaaagctccaat	4
mEtv5	agccatgaactatgacaagctg	catccgggtcacacacaa	83
mKlf4	cgggaagggagaagacact	gagttcctcacgccaacg	62
mGsc	ggagacgaagtacccagacg	cggcggttcttaaaccag	32
mNanos3	caaggcaaagacacaggatg	cttcctgccacttttggaac	25
mBlimp1	ggctccactacccttatcctg	tttgggttgctttccgttt	100
mPrdm14	ggccataccagtgcgtgta	tgctgtctgatgtgtgttcg	16
mStella	gatgcacaacgatccagattt	tggaaattagaacgtacatactccaa	73
mSox17	cacaacgcagagctaagcaa	cgcttctctgccaaggtc	97
mMixl1	ccatgtacccagacatccact	cggttctggaaccacacct	71
Human genes	FW	RV	Probe number
hZNF676	ggcaaagcttttaaacagtcctc	gcctttgtcacattcttcacg	67
hZNF560	caaacttctaatgggatacaaatgg	ccactcttcctgggtgaact	5
hZNF528	ggagaaaaagagatgggaacg	tccctttcttaaaatttgtgaacc	6
hDPPA2	tgggaactcagccaggaat	atctgacattttcagcaacacc	64
hCDH1	ggtctgtcatggaaggtgct	gatggcggcattgtaggt	5
hMSGN1	agctcaggatgaggaccttg	ctggcctctctggctgtaga	80
hVIM	tgagattgccacctacaggaa	gagggagtgaatccagattagttt	11
hCDH2	tgcacagatgtggacaggat	ccacaaacatcagcacaagg	15
hTBX6	gaacggcagaaactgtaagagg	gtgtgtctccgctcccatag	5
hZEB1	agcacttaagaattcacagtggag	catttcttactgcttatgtgtgagc	36
hSNA1	gcgagctgcaggactctaat	cggtggggttgaggatct	62

### Sheet: Taqman Probe
mActinb	Mm02619580_g1
mGAPDH	Mm99999915_g1
mFoxa2	Mm01976556_s1
mKDR	Mm01222421_m1
mPax6	Mm00443081_m1
mRplp0	Mm00725448_s1
mTBP	Mm01277042_m1
hPOU5F1	Hs04260367_gH
hKLF4	Hs00358836_m1
hTFCP2L1	Hs01011666_m1
hKLF17	Hs00702999_m1
hT/BRA	Hs00610080_m1
hFOXA2	Hs00232764_m1
fOTX2	Hs00222238_m1
hSOX11	Hs00846583_s1
hDPPA3	Hs01931905_g1
hGDF3	Hs00220998_m1

### Sheet: gRNA sequence
	gRNA sequence
Otx2-1	tagggcacagctcgacgttc
Otx2-2	tctcccttcgctgtttccgg
Etv5-1	TTCATCGCCTGGACTGGCCG
Etv5-2	taagcgaagccttcggtgt
Oct4-1	aaccatactcgaaccacct

### Sheet: Genotyping primers
Etv5 genotype F1	ACTCAGTCACCAGTAGCCAC
Etv5 genotype R1	CAGAGTAGAGCCACCACCAA
Etv5 genotype R2	ccacacgtgaggaacacaat
Etv5 F1/R1	448 bp, only amplified in WT
Etv5 F1/R2	1596 bp for KO, 10936 bp for WT
Otx2 genotype F	GGGTGGGGATACTGGGTAAC
Otx2 genotype R	ccctggattctggcaagttg
Otx2 F/R	WT 272bp MT 219bp
